# Characterizations of SARS-CoV-2 mutational profile, spike protein stability and viral transmission

**DOI:** 10.1101/2020.05.03.066266

**Authors:** Sayantan Laha, Joyeeta Chakraborty, Shantanab Das, Soumen Kanti Manna, Sampa Biswas, Raghunath Chatterjee

## Abstract

The recent pandemic of SARS-CoV-2 infection has affected more than 3.0 million people worldwide with more than 200 thousand reported deaths. The SARS-CoV-2 genome has a capability of gaining rapid mutations as the virus spreads. Whole genome sequencing data offers a wide range of opportunities to study the mutation dynamics. The advantage of increasing amount of whole genome sequence data of SARS-CoV-2 intrigued us to explore the mutation profile across the genome, to check the genome diversity and to investigate the implications of those mutations in protein stability and viral transmission. Four proteins, surface glycoprotein, nucleocapsid, ORF1ab and ORF8 showed frequent mutations, while envelop, membrane, ORF6 and ORF7a proteins showed conservation in terms of amino acid substitutions. Some of the mutations across different proteins showed co-occurrence, suggesting their functional cooperation in stability, transmission and adaptability. Combined analysis with the frequently mutated residues identified 20 viral variants, among which 12 specific combinations comprised more than 97% of the isolates considered for the analysis. Analysis of protein structure stability of surface glycoprotein mutants indicated viability of specific variants and are more prone to be temporally and spatially distributed across the globe. Similar empirical analysis of other proteins indicated existence of important functional implications of several variants. Analysis of co-occurred mutants indicated their structural and/or functional interaction among different SARS-COV-2 proteins. Identification of frequently mutated variants among COVID-19 patients might be useful for better clinical management, contact tracing and containment of the disease.
