## Supplementary Table 2 for "Characterizations of SARS-CoV-2 mutational profile, spike protein stability and viral transmission"

### Sheet: Sheet1
6VXX: Closed state spike protein	Output type: BuildModel
	total energy	Backbone Hbond	Sidechain Hbond	Van der Waals	Electrostatics	Solvation Polar	Solvation Hydrophobic	Van der Waals clashes	entropy sidechain	entropy mainchain	sloop_entropy	mloop_entropy	cis_bond	torsional clash	backbone clash	helix dipole	water bridge	disulfide	electrostatic kon	partial covalent bonds	energy Ionisation	Entropy Complex
AA27V,AB27V,AC27V;	1.13741	1.36424e-12	3.41061e-13	-0.926491	0.000383464	2.15832	-0.962735	0.0267578	0.648969	0.161611	0	0	0	0.013436	0.00239936	-7.10543e-15	0	0	-2.62013e-14	0	0.0171582	0
YA28N,YB28N,YC28N;	3.4768	0.254827	-2.85712	2.88883	-0.135619	-1.9823	4.64201	-0.284818	0.684757	0.254423	0	0	0	0.0118005	-0.0387935	-7.10543e-15	0	0	-2.62013e-14	0	-1.06581e-14	0
TA29I,TB29I,TC29I;	3.02106	1.72583	4.29267	-3.59024	-0.251183	1.60305	-7.26263	5.66404	1.40416	0.0144958	0	0	0	-0.576482	-0.0311766	-7.10543e-15	0	0	-2.62013e-14	0	-0.00265061	0
HA49Y,HB49Y,HC49Y;	-5.27221	0.112678	-2.526	-0.399741	0.704955	-0.832544	-1.27414	0.183445	0.041081	-1.04852	0	0	0	0.00819924	0	0	0	0	0	0	-0.241624	0
SA50L,SB50L,SC50L;	-7.62736	-0.171489	0.078252	-3.56185	0.0106845	0.833372	-7.86111	0.0762346	2.67433	0.275204	0	0	0	0.0339336	0.177813	-0.0140201	0	0	-0.000901578	0	-2.75362e-08	0
LA54F,LB54F,LC54F;	0.0901536	0.104808	0.0203763	-0.264885	-0.434304	-0.134423	0.562726	0.143525	-0.189408	0.20863	0	0	0	0.0730351	-0.113969	6.18994e-09	0	0	7.30303e-05	0	-2.75362e-08	0
LA54F,LB54F,LC54F,DA614G,DB614G,DC614G;	-1.95482	0.271362	1.79248	1.10271	-0.326771	-2.88839	2.06024	-1.1206	-1.75536	-0.492263	0	0	0	-0.594998	-0.554698	6.18996e-09	0	0	-0.00322604	0	-2.75362e-08	0
DA111N,DB111N,DC111N;	-3.38822	-1.80014	-1.08214	0.186205	0.357191	-1.02992	0.0562084	-0.200819	0.346519	-0.45861	0	0	0	0.237276	0.184032	0	0	0	0	0	0	0
SA221W,SB221W,SC221W;	3.0054	1.64786	1.61336	-1.6133	-0.162562	2.57438	-2.47505	0.126127	-0.0791701	1.44592	0	0	0	-0.0736758	0.00109789	6.18994e-09	0	0	0.00151995	0	-2.75362e-08	0
TA240I,TB240I,TC240I;	-2.5476	1.37199	1.3195	-2.42118	0	-1.66282	-6.55928	2.33961	1.2278	1.68771	0	0	0	0.149063	0.0239766	0	0	0	0	0	0	0
AA348T,AB348T,AC348T;	2.88552	-2.05393	-1.907	-1.79779	0	4.87645	-0.737133	0.0204535	1.86899	2.44075	0	0	0	0.174737	0.210415	0	0	0	0	0	0	0
RA408I,RB408I,RC408I;	1.4816	2.469	3.02958	0.125644	1.06053	-0.956551	-0.928713	0.000273743	-3.41958	-0.0761345	0	0	0	-0.0373593	0.366344	0.22055	0	0	-0.0056276	0	-2.75363e-08	0
HA519Q,HB519Q,HC519Q;	0.513649	-0.0081511	8.80448e-06	0.36988	0.395137	-1.17068	0.39885	-0.52011	1.03082	0.352704	0	0	0	-0.0272415	0.126056	-0.0161065	0	0	-0.00278038	0	-0.288682	0
AA520S,AB520S,AC520S;	-0.544737	-1.6891	-1.6695	-0.566941	0	1.77923	0.722851	-0.410704	1.76566	-0.478175	0	0	0	0.00194463	0.0017852	0	0	0	0	0	0	0
AA570V,AB570V,AC570V;	4.12612	0.552269	0.624826	-3.77234	-0.0876993	3.5448	-6.64598	7.39963	1.67819	0.855778	0	0	0	-0.02334	1.10946	1.28383e-07	0	0	2.54463e-07	0	-2.75362e-08	0
DA614G,DB614G,DC614G;	-2.46165	0.0955297	2.75138	1.60402	0.00302708	-3.70633	1.59736	-1.41551	-2.15039	-0.573419	0	0	0	-0.66935	-0.45465	0.0173068	0	0	-0.0152774	0	-2.75362e-08	0
VA772I,VB772I,VC772I;	-1.31103	-0.0965533	-4.02903e-06	-0.890933	-0.0293322	0.686331	-1.53252	0.0694915	0.54394	-0.0684002	0	0	0	0.0069567	0.494945	0	0	0	-2.63157e-08	0	1.95399e-14	0
FA797C,FB797C,FC797C;	12.8213	0.230131	0.267326	6.44649	-0.218294	-4.28911	10.9538	-0.27804	-0.544254	-0.0651272	0	0	0	0.315261	-1.01375	0.000633697	0	0	0.00251569	0	-2.75362e-08	0
AA930V,AB930V,AC930V;	9.61875	-0.519456	0	-2.98316	0	3.12869	-4.77414	8.74476	1.49943	0.971119	0	0	0	3.55151	0.669086	0	0	0	0	0	0	0
DA614G,DB614G,DC614G,DA936Y,DB936Y,DC936Y;	-4.58669	-0.159522	2.67276	-0.316828	0.177082	-2.33041	-1.13977	-1.46853	-0.978481	0.036561	0	0	0	-0.571243	0.966848	-0.492031	0	0	-0.0162786	0	-2.75362e-08	0
SA939F,SB939F,SC939F,DA614G,DB614G,DC614G;	-1.96514	3.72864	4.43097	0.721027	0.30407	-5.28711	-1.44343	-1.82276	-3.41187	0.82806	0	0	0	-0.470071	-0.739042	0.445111	0	0	0.0122272	0	-1.95399e-14	0
AA1078V,AB1078V,AC1078V;	5.94159	-0.0663106	8.90555e-06	-3.24855	-1.47874e-07	2.32143	-6.09808	6.76145	1.3442	1.02091	0	0	0	3.90654	-0.0231665	1.23499e-07	0	0	2.5329e-07	0	-2.75362e-08	0
6VYB: Open state spike protein
	total energy	Backbone Hbond	Sidechain Hbond	Van der Waals	Electrostatics	Solvation Polar	Solvation Hydrophobic	Van der Waals clashes	entropy sidechain	entropy mainchain	sloop_entropy	mloop_entropy	cis_bond	torsional clash	backbone clash	helix dipole	water bridge	disulfide	electrostatic kon	partial covalent bonds	energy Ionisation	Entropy Complex
AA27V,AB27V,AC27V;	1.24049	-0.0143399	4.60432e-12	-0.841974	-1.73017e-10	2.09078	-0.772115	0.02943	0.313563	0.361806	0	0	0	0.0581541	8.18545e-12	1.15818e-12	0	0	3.52474e-12	0	0.0151871	0
YA28N,YB28N,YC28N;	3.77487	-0.772943	0.283113	2.47604	-0.235951	-1.2322	4.21014	-0.160643	-1.94088	1.09411	0	0	0	0.0540846	-0.00353714	1.15818e-12	0	0	3.52474e-12	0	-1.69642e-13	0
TA29I,TB29I,TC29I;	-1.41248	0.327124	2.32836	-3.29547	-0.131268	0.0310128	-7.35021	3.32811	1.52468	1.19645	0	0	0	0.628733	0.108439	1.15818e-12	0	0	3.52474e-12	0	-1.63425e-13	0
HA49Y,HB49Y,HC49Y;	-6.2368	0.114087	-4.51582	-0.411172	0.7682	-0.574045	-1.04802	0.115405	0.180337	-0.6687	0	0	0	0.0102203	-0.0460492	-0.0180063	0	0	0.0103757	0	-0.199664	0
SA50L,SB50L,SC50L;	-7.21258	-0.27381	0	-3.63776	0.0331976	1.55231	-7.80708	0.20555	2.67699	0.146042	0	0	0	-0.105031	0.242361	0	0	0	0	0	-0.00299518	0
LA54F,LB54F,LC54F;	0.154053	0.0134264	0.0382322	-0.00812771	-0.772131	-0.302346	0.979284	-0.0907111	-0.201166	0.552644	0	0	0	-0.0553496	-0.160593	3.45908e-06	0	0	0.000294554	0	-2.79776e-13	0
LA54F,LB54F,LC54F,DA614G,DB614G,DC614G;	-1.34258	0.120324	1.28042	1.74943	-0.31085	-4.21679	2.87143	-0.997588	-1.85079	0.486748	0	0	0	-0.490614	-0.55299	0.0186344	0	0	-0.00293121	0	-2.79776e-13	0
DA111N,DB111N,DC111N;	0.0945922	-1.04362	0.114367	-0.437	0.0495549	0.123851	-0.455065	0.166163	0.326262	0.957434	0	0	0	0.292645	0.285336	0	0	0	0	0	0	0
SA221W,SB221W,SC221W;	2.92498	0.804636	2.20293	-2.26661	-0.107058	3.55565	-3.62616	-0.0679134	0.457452	1.92237	0	0	0	0.0673084	-0.0522123	3.45908e-06	0	0	5.6094e-06	0	-0.0176306	0
TA240I,TB240I,TC240I;	-8.24996	-0.0909198	-0.0888759	-2.91376	0	-1.34077	-7.01552	0.240837	1.54569	-0.0335953	0	0	0	1.44696	0.00223554	0	0	0	0	0	0	0
AA348T,AB348T,AC348T;	5.52605	-2.12314	-1.86357	-1.9134	0.000911908	5.0402	-0.919153	3.01707	1.90014	2.24673	0	0	0	0.140242	0.135465	3.45908e-06	0	0	5.6094e-06	0	-2.14939e-13	0
RA408I,RB408I,RC408I;	1.73088	2.6309	3.16636	-0.580757	1.47359	0.207354	-1.38626	0.143497	-4.04439	0.357947	0	0	0	-0.176591	0.921218	-0.107728	0	0	0.0469617	0	-2.14939e-13	0
HA519Q,HC519Q;	-0.0960759	0.212147	0.198958	0.202481	0.0350687	-0.47944	0.174316	-0.0502067	0.118142	0.0353772	0	0	0	-0.180747	-0.251457	-0.0416718	0	0	0.0323297	0	-0.35283	0
AA520S,AC520S;	-0.0732803	-0.801612	-0.801612	-0.275012	0	0.795747	0.391258	-0.0403211	1.07802	-0.611913	0	0	0	0.192164	0.0688108	0	0	0	0	0	0	0
AA570V,AB570V,AC570V;	4.48663	-0.335186	-0.0186714	-3.04637	0.0149942	3.37778	-4.71975	3.19394	1.66449	1.28509	0	0	0	3.07085	1.89149	-0.00158613	0	0	0.0010495	0	-6.20144e-09	0
DA614G,DB614G,DC614G;	-1.85604	0.0662074	1.31478	1.4743	0.497474	-3.59556	1.43445	-1.04649	-1.42117	-0.167173	0	0	0	-0.433806	-0.422399	0.0186392	0	0	0.0023108	0	-6.20144e-09	0
VA772I,VB772I,VC772I;	-1.42428	-0.181414	0	-0.886067	-7.4829e-06	0.693266	-1.46563	0.00578637	0.482466	-0.0684	0	0	0	-0.00428323	0.825861	0	0	0	0	0	0	0
FA797C,FB797C,FC797C;	11.955	0.0809036	0	5.7419	-0.1984	-3.5529	9.9274	-0.189946	-0.387971	0.444197	0	0	0	0.0898245	-1.08271	0	0	0	0	0	0	0
AA930V,AB930V,AC930V;	9.58221	-0.301496	0.0775472	-3.34051	-0.0113763	2.92875	-5.71658	11.4116	1.41342	0.932481	0	0	0	2.17817	0.817757	0.0101607	0	0	8.64941e-06	0	-6.20144e-09	0
DA614G,DB614G,DC614G,DA936Y,DB936Y,DC936Y;	-2.56819	-0.0931174	2.99907	0.164157	0.790148	-3.78889	-0.566651	-1.04903	-1.24158	0.529071	0	0	0	-0.560288	1.17526	0.280643	0	0	-0.0317162	0	-6.20144e-09	0
SA939F,SB939F,SC939F,DA614G,DB614G,DC614G;	-3.24986	1.48208	2.95826	0.50139	0.700987	-5.12277	-1.77809	-0.355832	-1.74224	0.574158	0	0	0	-0.334615	-0.714827	-0.129926	0	0	-0.0032598	0	-4.52971e-14	0
AA1078V,AB1078V,AC1078V;	2.26968	-0.0721708	0.000376628	-3.64574	-2.79326e-05	3.086	-6.63238	5.49341	1.29182	0.912664	0	0	0	1.83571	0.204752	1.4412e-05	0	0	8.65358e-06	0	-6.20144e-09	0
6VSB: Prefusion spike protein
	total energy	Backbone Hbond	Sidechain Hbond	Van der Waals	Electrostatics	Solvation Polar	Solvation Hydrophobic	Van der Waals clashes	entropy sidechain	entropy mainchain	sloop_entropy	mloop_entropy	cis_bond	torsional clash	backbone clash	helix dipole	water bridge	disulfide	electrostatic kon	partial covalent bonds	energy Ionisation	Entropy Complex
AA27V,AB27V,AC27V;	1.63509	0	0	-0.976345	0	2.01538	-1.15936	0.95914	0.413895	0.209279	0	0	0	0.173099	0.0207663	0	0	0	0	0	0	0
YA28N,YB28N,YC28N;	1.14966	-1.47748	-1.54726	1.22838	-0.216287	-0.124406	2.7364	-0.0277568	0.275983	0.259114	0	0	0	0.0429672	-0.0653715	-2.62901e-13	0	0	-2.02505e-13	0	3.10862e-15	0
TA29I,TB29I,TC29I;	-1.39696	1.17812	2.47644	-2.84216	-0.0337533	0.604665	-6.12057	1.12464	1.20976	0.947077	0	0	0	0.0588255	0.118431	2.62901e-13	0	0	2.02505e-13	0	-3.10862e-15	0
HA49Y,HB49Y,HC49Y;	-3.49879	-0.566841	-1.17687	-1.41347	0.831542	-0.204973	-2.66265	1.18604	0.645579	0.0734042	0	0	0	0.0117469	0.177978	0	0	0	-1.24345e-14	0	-0.22231	0
SA50L,SB50L,SC50L;	-5.80347	-0.484481	1.51926	-3.43912	0.0308625	0.947233	-7.71246	0.659476	1.66199	1.12499	0	0	0	-0.128786	0.23075	0.0045276	0	0	0.016474	0	-0.00342888	0
LA54F,LB54F,LC54F;	-0.712471	0.0543211	0.00825571	-0.407355	-0.669976	-0.240842	0.294034	-0.0773797	-0.16686	0.461181	0	0	0	0.028569	-0.0536689	1.92694e-07	0	0	0.00358075	0	1.05935e-07	0
LA54F,LB54F,LC54F,DA614G,DB614G,DC614G;	-1.50928	0.0977096	0.00811173	0.671884	0.951471	-3.34832	1.2012	-0.288064	-1.898	1.05685	0	0	0	-0.451897	-0.226118	1.92694e-07	0	0	0.489773	0	1.05935e-07	0
DA111N,DB111N,DC111N;	0.537137	0.658295	1.84891	-0.260559	0.351947	-1.45605	-0.302074	0.0694856	-0.0609701	-0.164252	0	0	0	-0.131898	0.00377449	1.91003e-07	0	0	-0.0156929	0	1.05935e-07	0
SA221W,SB221W,SC221W;	4.8621	2.01639	3.75714	-2.25857	-0.283391	3.28562	-3.62257	0.398062	-0.405704	1.96835	0	0	0	-0.00169518	0.0152795	1.91003e-07	0	0	0.00845789	0	1.05935e-07	0
TA240I,TB240I,TC240I;	-5.93408	1.21519	1.32653	-3.48735	-0.00911803	0.0347164	-7.88414	1.09939	1.58981	0.162189	0	0	0	0.0187129	0.113246	1.91003e-07	0	0	4.36404e-08	0	1.05935e-07	0
AA348T,AB348T,AC348T;	4.74297	-1.31098	-1.30013	-1.59272	5.54472e-07	3.59337	-1.23099	2.23756	1.69308	2.43645	0	0	0	0.217327	0.232738	1.91003e-07	0	0	4.36404e-08	0	1.05935e-07	0
RA408I,RB408I,RC408I;	0.902444	0.423986	2.24408	-0.774466	1.41738	0.637638	-1.57694	0.129484	-1.8809	0.498624	0	0	0	-0.051779	0.591575	-0.124738	0	0	-0.0399305	0	0	0
HA519Q,HB519Q,HC519Q;	-0.0361571	0.319635	-0.840362	0.317922	1.80381	-1.91147	0.173764	-0.329923	1.68263	-0.936512	0	0	0	-0.0489744	-0.100582	3.28375e-07	0	0	0.288466	0	-0.555147	0
AA520S,AB520S,AC520S;	-1.29909	-1.58802	-1.58857	-0.261628	-0.018705	1.0149	0.540646	-0.589553	1.62744	-0.435827	0	0	0	0.000218699	0.183035	-3.28375e-07	0	0	2.28213e-08	0	-1.05935e-07	0
AA570V,AB570V,AC570V;	7.4965	-0.73916	0.133603	-4.03542	0.0210241	2.36491	-7.41933	10.0637	1.97786	2.52882	0	0	0	2.54939	1.51397	0.0478629	0	0	0.00321444	0	1.05935e-07	0
DA614G,DB614G,DC614G;	-0.855782	0.0161964	0	1.06036	1.34107	-2.96094	0.912387	-0.180545	-1.70707	0.620465	0	0	0	-0.443698	-0.253696	0	0	0	0.485987	0	0	0
VA772I,VB772I,VC772I;	-1.15235	-0.0870484	0	-0.772084	-0.0189585	0.540684	-1.35891	0.109201	0.507649	-0.1064	0	0	0	0.0335142	0.404934	0	0	0	4.44089e-16	0	0	0
FA797C,FB797C,FC797C;	11.7588	0.641105	0.642896	5.85039	-0.108652	-3.88145	10.1664	-0.0497458	-1.47529	-0.398908	0	0	0	0.420142	-0.599677	-0.0546513	0	0	0.00656133	0	1.05935e-07	0
AA930V,AB930V,AC930V;	5.15209	-0.27404	0	-3.22728	0	4.11348	-5.24981	6.92486	1.6363	0.533579	0	0	0	0.694999	0.742409	0	0	0	0	0	0	0
DA614G,DB614G,DC614G,DA936Y,DB936Y,DC936Y;	-1.53114	-0.097584	0.106542	-0.881726	1.59757	-1.71968	-1.91324	-0.136505	-0.817439	1.67503	0	0	0	-0.443944	0.571265	0.611089	0	0	0.48874	0	0	0
SA939F,SB939F,SC939F,DA614G,DB614G,DC614G;	-4.40107	0.594979	1.09251	-0.630257	1.51614	-3.52428	-3.33658	-0.110047	-1.04224	0.919866	0	0	0	-0.368384	-0.171348	-8.89775e-08	0	0	0.48721	0	-3.55271e-15	0
AA1078V,AB1078V,AC1078V;	4.20069	0.360603	0.43244	-4.02179	-3.493e-05	3.90052	-7.09688	6.73545	1.14836	0.10404	0	0	0	2.63798	0.252487	3.22629e-07	0	0	-2.83628e-06	0	1.05935e-07	0
